# Spared nerve injury induces long-term and brain region-specific changes in oligodendrocyte density in mice

**DOI:** 10.1101/2025.10.01.679851

**Authors:** Léa J. Becker, Rory O’Shea, Gustavo Borges, Jordan G. McCall

**Affiliations:** Department of Anesthesiology, Center for Clinical Pharmacology, Washington University Pain Center, Washington University in St. Louis, St. Louis, MO, USA

## Abstract

**Background:** Emerging evidence suggests a role for non-neuronal cells in the pathophysiology of chronic pain. Chronic pain causes profound alterations of the transcriptomic program of oligodendroglia, but the effect of pain on the oligodendroglial cells themselves remains unknown.

**Methods:** Male and female C57BL6/J mice underwent spared nerve injury (SNI). Mechanical hypersensitivity was assessed five weeks later using the von Frey test. Six weeks post-surgery, mice were perfused, brains dissected, and immunostained for oligodendrocyte precursors cells (OPC) and mature oligodendrocytes (OL) in four brain regions involved in pain chronification: anterior cingulate cortex (ACC), central amygdala (CeA), basolateral amygdala (BLA), and periaqueductal gray (PAG).

**Results:** We found OL were reduced in the ACC and CeA of both sexes six weeks after SNI. Conversely, BLA OL were increased in both sexes following SNI. There was a sex-dependent effect of SNI on PAG-OL, where OL were only reduced in females. SNI did not affect OPC in any of the studied brain regions, but female PAG and BLA appeared to have fewer OPC than males independent of SNI.

**Conclusion:** Long-term nerve injury differentially affects OL in a brain region- and sex-dependent manner. This effect is observable six weeks after injury, suggesting a long-lasting impact of chronic pain on oligodendroglial cells. OPC, on the other hand, are remarkably stable. This finding aligns with previous literature showing OPC maintain homeostasis, even in pathological conditions.

**Significance:** Oligodendrocytes ensheathe axons to increase conduction speed, stabilize neuronal connections, and fine-tune neuron-to-neuron communication. Furthermore, pharmacological stimulation of myelination improves pain-induced cognitive deficits in mice, suggesting therapeutic potential in targeting oligodendrocytes in pain. A better understanding of how pain impacts oligodendroglia is thus crucial to better understand the pathophysiology of pain and identify new therapeutic targets.
