## Supplemental Datasheet 1 for "Spared nerve injury induces long-term and brain region-specific changes in oligodendrocyte density in mice"

### Sheet: Figure 1
Fig 1a
Sham		SNI
baseline	post-surgery	baseline	post-surgery
4	4	5	0.6
3	4	4	0.6
4	4	5	0.6
5	1.4	4	1
4	1.4	3	0.6
6	2	2	0.6
4	1.4	4	0.6
5	4	3	0.6
6	4	5	0.6
5	0.6	1.7	0.6
4	0.6

### Sheet: Figure 2
Fig 2e			Fig 2f			Fig 2g			Fig 2h
Sham	SNI		Sham	SNI		Sham	SNI		Sham	SNI
307.537	143.121		45.4119	7.85673		28.1089	7.19586		171.649	144.085
<3 slices	153.381		40.3158	<3 slices		24.2367	46.0419		281.938	233.763
301.315	131.619		52.8908	20.6123		27.2806	72.9723		280.273	125.317
178.046	346.44		24.7414	11.1372		22.2802	123.598		236.202	148.561
192.142	318		23.7878	16.1502		62.1508	146.361		107.527	269.838
324.795	<3 slices		67.7234	23.3748		26.1135	52.7664		117.791	54.9505
367.051	155.783		59.8977	27.7091		34.7967	44.8463		162.453	117.105
334.193	219.904		51.9959	39.619		42.7544	74.0069		102.321	148.01
388.732			25.829	38.3292		28.8917	35.8897		189.548	206.287
431.837			19.3805	<3 slices		15.9974	<3 slices		157.476	150.823
<3 slices			32.1056			29.0578			<3 slices
Fig 2i			Fig 2j			Fig 2k			Fig 2l
Sham	SNI		Sham	SNI		Sham	SNI		Sham	SNI
510.669	468.908		226.478	225.969		204.239	201.43		241.306	228.411
432.617	605.077		267.357	<3 slices		211.939	256.14		223.346	202.233
511.319	484.934		257.873	255.028		250.354	214.961		215.252	235.72
484.695	656.793		235.044	<3 slices		262.431	<3 slices		299.795	276.958
432.588	534.559		225.984	264.211		225.815	326.459		356.431	343.804
476.081	<3 slices		278.956	218.329		320.293	201.201		275.038	216.191
508.624	460.19		255.159	234.316		230.783	202.87		267.586	162.777
400.27	448.063		226.485	254.166		241.837	229.25		282.888	250.733
466.297	419.621		249.455	181.958		240.044	165.44		237.787	179.34
381.563	<3 slices		226.894	<3 slices		143.11	<3 slices		173.448	167.181
<3 slices			166.365			139.477			<3 slices

### Sheet: Figure 3
Fig. 3a				Fig 3b.
group	paw withdrawal threshold (post-surgery)	oligodendrocytes/mm^2		group	paw withdrawal threshold. (post-surgery)	oligodendrocytes/mm^2
sham	4	45.4119		sham	4	307.537
sham	4	40.3158		sham	4	<3 slices
sham	4	52.8908		sham	4	301.315
sham	1.4	24.7414		sham	1.4	178.046
sham	1.4	23.7878		sham	1.4	192.142
sham	2	67.7234		sham	2	324.795
sham	1.4	59.8977		sham	1.4	367.051
sham	4	51.9959		sham	4	334.193
sham	4	25.829		sham	4	388.732
sham	0.6	19.3805		sham	0.6	431.837
sham	0.6	32.1056		sham	0.6	<3 slices
SNI	0.6	38.3292		SNI	0.6	<3 slices
SNI	0.6	<3 slices		SNI	0.6	<3 slices
SNI	0.6	7.85673		SNI	0.6	143.121
SNI	0.6	<3 slices		SNI	0.6	153.381
SNI	0.6	20.6123		SNI	0.6	131.619
SNI	1	11.1372		SNI	1	346.44
SNI	0.6	16.1502		SNI	0.6	318
SNI	0.6	23.3748		SNI	0.6	<3 slices
SNI	0.6	27.7091		SNI	0.6	155.783
SNI	0.6	39.619		SNI	0.6	219.904

### Sheet: Figure S1
Fig S1
Sham		SNI
baseline	post-surgery	baseline	post-surgery
2	1.4	5	4
4	2	3	4
4	4	5	4
4	4	4	4
2	4	4	4
4	4	4	1
5	2	5	0.6
4	4	6	0.6
6	4	4	2
5	0.6	4	1.4
1.7	1.4

### Sheet: Figure S2
Fig. S2a				Fig S2b
group	paw withdrawal threshold (post-surgery)	oligodendrocytes/mm^2		group	paw withdrawal threshold. (post-surgery)	oligodendrocytes/mm^2
sham	4	28.1089		sham	4	171.649
sham	4	24.2367		sham	4	281.938
sham	4	27.2806		sham	4	280.273
sham	1.4	22.2802		sham	1.4	236.202
sham	1.4	62.1508		sham	1.4	107.527
sham	2	26.1135		sham	2	117.791
sham	1.4	34.7967		sham	1.4	162.453
sham	4	42.7544		sham	4	102.321
sham	4	28.8917		sham	4	189.548
sham	0.6	15.9974		sham	0.6	157.476
sham	0.6	29.0578		sham	0.6	<3 slices
SNI	0.6	7.19586		SNI	0.6	144.085
SNI	0.6	46.0419		SNI	0.6	233.763
SNI	0.6	72.9723		SNI	0.6	125.317
SNI	1	123.598		SNI	1	148.561
SNI	0.6	146.361		SNI	0.6	269.838
SNI	0.6	52.7664		SNI	0.6	54.9505
SNI	0.6	44.8463		SNI	0.6	117.105
SNI	0.6	74.0069		SNI	0.6	148.01
SNI	0.6	35.8897		SNI	0.6	206.287
SNI	0.6	<3 slices		SNI	0.6	150.823

### Sheet: Statistics Summary
Figure	Assessment	Treatment	Test	Group (n)	Analysis	Statistic	Post-hoc
1b	Paw withdrawal threshold	SNI	Von Frey	sham (11) SNI (10)	nparLD	Interaction: F(2.744, ∞) = 5.875, p=0.0008	SNI-ipsilateral(baseline vs post-surgery) <0.0001 Sham-ipsilateral(baseline x post-surgery) = 0.0107
2d	olig2 immunoreactivity (ACC)	SNI	Cell count	sham (9) SNI (7)	Mann-Withney test (two tailed)	U=12; p=0.0418
2e	olig2 immunoreactivity (CeA)	SNI	Cell count	sham (11) SNI (8)	Mann-Withney test (two tailed)	U=16; p=0.0203
2f	olig2 immunoreactivity (BLA)	SNI	Cell count	sham (11) SNI (9)	Mann-Withney test (two tailed)	U=16; p=0.0097
2g	olig2 immunoreactivity (PAG)	SNI	Cell count	sham (10) SNI (10)	Mann-Withney test (two tailed)	U=39; p=0.4359
2h	olig2/pdgfra colocalization (ACC)	SNI	Cell count	sham (10) SNI (8)	Mann-Withney test (two tailed)	U=28; p=0.3154
2i	olig2/pdgfra colocalization (CeA)	SNI	Cell count	sham (11) SNI (8)	Mann-Withney test (two tailed)	U=42; p=0.9039
2j	olig2/pdgfra colocalization (BLA)	SNI	Cell count	sham (11) SNI (9)	Mann-Withney test (two tailed)	U=48; p=0.9408
2k	olig2/pdgfra colocalization (PAG)	SNI	Cell count	sham (10) SNI (10)	Mann-Withney test (two tailed)	U=31; p=0.1655
3a	olig2 immunoreactivity (ACC) x paw withdrawal threshold	SNI	Cell count x Von Frey	sham (9) SN I(7)	Linear Regression	r2=0.2528; p=0.0282
3b	olig2 immunoreactivity (CeA) x paw withdrawal threshold	SNI	Cell count x Von Frey	sham (11) SNI (8)	Linear Regression	r2=0.1958; p=0.0861
S1	Paw withdrawal threshold	SNI	Von Frey	sham (11) SNI (10)	nparLD	F(2.744, ∞) = 5.875, p=0.0008	Sham-contralateral(baseline x post-surgery) = 0.0677 SNI-contralateral(baseline vs post-surgery) p = 0.0045
S2a	olig2 immunoreactivity (BLA) x paw withdrawal threshold	SNI	Cell count x Von Frey	sham (11) SNI (9)	Linear Regression	r2=0.1027; p=0.1683
S2b	olig2 immunoreactivity (PAG) x paw withdrawal threshold	SNI	Cell count x Von Frey	sham (10) SNI (10)	Linear Regression	r2=0.0855; p=0.2110
